# The UTX Tumor Suppressor Directly Senses Oxygen to Control Chromatin and Cell Fate

**DOI:** 10.1101/510479

**Authors:** Abhishek A. Chakraborty, Tuomas Laukka, Matti Myllykoski, Alison E. Ringel, Matthew A. Booker, Michael Y. Tolstorukov, Yuzhong Jeff Meng, Sam Meier, Rebecca B. Jennings, Amanda L. Creech, Zachary T. Herbert, Jessica Spinelli, Samuel K. McBrayer, Benjamin A. Olenchock, Jacob D. Jaffe, Marcia C. Haigis, Rameen Beroukhim, Sabina Signoretti, Peppi Koivunen, William G. Kaelin

**Affiliations:** Department of Medical Oncology, Dana-Farber Cancer Institute and Brigham and Women’s Hospital, Harvard Medical School, Boston, MA 02215, USA.; Biocenter Oulu, Faculty of Biochemistry and Molecular Medicine, Oulu Center for Cell-Matrix Research, University of Oulu, FIN-90014 Oulu, Finland.; Department of Cell Biology, Harvard Medical School, Boston, MA 02115, USA.; Department of Informatics, Dana-Farber Cancer Institute, Harvard Medical School, Boston, MA 02215, USA.; Broad Institute of Harvard and MIT, Cambridge, MA 02142, USA.; Biological and Biomedical Sciences, Harvard Medical School, Boston, MA 02115, USA.; Department of Cancer Biology, Dana-Farber Cancer Institute, Boston, MA, Harvard Medical School, Boston, MA 02115, USA.; The Harvard-MIT Program in Health Sciences and Technology, Harvard Medical School, Boston, MA.; Department of Pathology, Brigham and Women’s Hospital, Harvard Medical School, Boston, MA 02115, USA.; Molecular Biology Core Facility, Dana-Farber Cancer Institute and Brigham and Women’s Hospital, Harvard Medical School, Boston, MA 02215, USA.; Division of Cardiovascular Medicine, Department of Medicine, The Brigham and Women’s Hospital, Boston, MA 02115, USA; Harvard Medical School, Boston, MA 02115, USA.; Howard Hughes Medical Institute, Chevy Chase, MD 20815, USA.

## Abstract

Mammalian cells express multiple 2-oxoglutarate (OG)-dependent dioxygenases, including many chromatin regulators. The oxygen affinities, and hence oxygen sensing capabilities, of the 2-oxoglutarate (OG)-dependent dioxygenases reported to date vary widely. Hypoxia can affect chromatin, but whether this reflects a direct effect on chromatin-modifying dioxygenases, or indirect effects caused by the hypoxic-induction of the HIF transcription factor or the endogenous 2-OG competitor 2-hydroxyglutarate (2-HG), is unclear. Here we report that hypoxia induces a HIF- and 2-HG-independent histone modification signature consistent with KDM inactivation. We also show that the H3K27 histone demethylase KDM6A (also called UTX), but not its paralog KDM6B, is oxygen-sensitive. KDM6A loss, like hypoxia, prevented H3K27me3 erasure and blocked differentiation. Conversely, restoring H3K27me3 homeostasis in hypoxic cells reversed these effects. Therefore, oxygen directly affects chromatin regulators to control cell fate.
