## Supplemental Table 6 for "The UTX Tumor Suppressor Directly Senses Oxygen to Control Chromatin and Cell Fate"

### Sheet: gsea_report_for_WT_153615608122
Table S6. Gene Sets that are Enriched in "wild-type KDM6A" versus "mutant KDM6A" Bladder Tumors
NAME	GS<br> follow link to MSigDB	SIZE	ES	NES	NOM p-val	FDR q-val	FWER p-val	RANK AT MAX	LEADING EDGE
HALLMARK_EPITHELIAL_MESENCHYMAL_TRANSITION	HALLMARK_EPITHELIAL_MESENCHYMAL_TRANSITION	198	0.657303	2.10142	0	0	0	8876	tags=64%, list=17%, signal=77%
HALLMARK_TNFA_SIGNALING_VIA_NFKB	HALLMARK_TNFA_SIGNALING_VIA_NFKB	200	0.63457	2.04222	0	0	0	11195	tags=61%, list=22%, signal=78%
HALLMARK_INFLAMMATORY_RESPONSE	HALLMARK_INFLAMMATORY_RESPONSE	199	0.633331	2.03106	0	0	0	12751	tags=67%, list=25%, signal=89%
HALLMARK_IL6_JAK_STAT3_SIGNALING	HALLMARK_IL6_JAK_STAT3_SIGNALING	87	0.617564	1.83114	0	0	0	9436	tags=51%, list=18%, signal=62%
HALLMARK_KRAS_SIGNALING_UP	HALLMARK_KRAS_SIGNALING_UP	199	0.553495	1.7776	0	0.000190476	0.001	7188	tags=45%, list=14%, signal=52%
HALLMARK_IL2_STAT5_SIGNALING	HALLMARK_IL2_STAT5_SIGNALING	200	0.52214	1.67672	0	0.00129501	0.008	10698	tags=49%, list=21%, signal=61%
HALLMARK_COAGULATION	HALLMARK_COAGULATION	136	0.531003	1.64544	0	0.00295771	0.02	9601	tags=50%, list=19%, signal=61%
HALLMARK_ALLOGRAFT_REJECTION	HALLMARK_ALLOGRAFT_REJECTION	200	0.505511	1.62622	0	0.00332298	0.026	13005	tags=58%, list=25%, signal=77%
HALLMARK_INTERFERON_GAMMA_RESPONSE	HALLMARK_INTERFERON_GAMMA_RESPONSE	198	0.50738	1.62567	0	0.00316588	0.027	11395	tags=48%, list=22%, signal=62%
HALLMARK_MYOGENESIS	HALLMARK_MYOGENESIS	199	0.500362	1.61717	0	0.00331514	0.032	8197	tags=47%, list=16%, signal=56%
HALLMARK_HYPOXIA	HALLMARK_HYPOXIA	200	0.483683	1.5643	0	0.00760151	0.081	9997	tags=42%, list=19%, signal=51%
HALLMARK_APICAL_JUNCTION	HALLMARK_APICAL_JUNCTION	198	0.483198	1.54473	0	0.00876031	0.102	10534	tags=47%, list=20%, signal=59%
HALLMARK_COMPLEMENT	HALLMARK_COMPLEMENT	198	0.478568	1.53829	0	0.00902733	0.113	10084	tags=45%, list=20%, signal=56%
HALLMARK_UV_RESPONSE_DN	HALLMARK_UV_RESPONSE_DN	144	0.483695	1.49859	0.00361882	0.0128228	0.161	8447	tags=43%, list=16%, signal=51%
HALLMARK_HEDGEHOG_SIGNALING	HALLMARK_HEDGEHOG_SIGNALING	36	0.580884	1.49407	0.0167683	0.0123159	0.166	8717	tags=53%, list=17%, signal=63%
HALLMARK_E2F_TARGETS	HALLMARK_E2F_TARGETS	199	0.43248	1.39164	0.00574713	0.0363213	0.447	13581	tags=49%, list=26%, signal=66%
HALLMARK_APOPTOSIS	HALLMARK_APOPTOSIS	161	0.438864	1.37899	0.0105634	0.0396683	0.502	10677	tags=42%, list=21%, signal=52%
HALLMARK_ANGIOGENESIS	HALLMARK_ANGIOGENESIS	36	0.531593	1.36563	0.064194	0.0434655	0.552	10142	tags=56%, list=20%, signal=69%
HALLMARK_ANDROGEN_RESPONSE	HALLMARK_ANDROGEN_RESPONSE	100	0.44344	1.33152	0.0306122	0.0610149	0.692	12600	tags=48%, list=24%, signal=63%
HALLMARK_G2M_CHECKPOINT	HALLMARK_G2M_CHECKPOINT	199	0.402227	1.28943	0.0198598	0.0907708	0.849	14579	tags=50%, list=28%, signal=69%
HALLMARK_MITOTIC_SPINDLE	HALLMARK_MITOTIC_SPINDLE	199	0.399948	1.28721	0.025	0.0885168	0.855	12720	tags=45%, list=25%, signal=60%
HALLMARK_KRAS_SIGNALING_DN	HALLMARK_KRAS_SIGNALING_DN	197	0.393611	1.26698	0.039261	0.105322	0.914	9868	tags=40%, list=19%, signal=49%
HALLMARK_PANCREAS_BETA_CELLS	HALLMARK_PANCREAS_BETA_CELLS	40	0.480404	1.25685	0.139942	0.111996	0.94	7590	tags=38%, list=15%, signal=44%
HALLMARK_INTERFERON_ALPHA_RESPONSE	HALLMARK_INTERFERON_ALPHA_RESPONSE	95	0.395451	1.17496	0.16581	0.226706	0.999	10910	tags=37%, list=21%, signal=47%
HALLMARK_ESTROGEN_RESPONSE_EARLY	HALLMARK_ESTROGEN_RESPONSE_EARLY	200	0.36384	1.16889	0.110588	0.22903	0.999	13222	tags=42%, list=26%, signal=56%
HALLMARK_SPERMATOGENESIS	HALLMARK_SPERMATOGENESIS	133	0.375384	1.15953	0.159402	0.239566	1	13262	tags=42%, list=26%, signal=57%
HALLMARK_ESTROGEN_RESPONSE_LATE	HALLMARK_ESTROGEN_RESPONSE_LATE	200	0.344724	1.11071	0.211806	0.342593	1	10753	tags=37%, list=21%, signal=47%
HALLMARK_UV_RESPONSE_UP	HALLMARK_UV_RESPONSE_UP	158	0.351015	1.10679	0.216471	0.339928	1	9291	tags=30%, list=18%, signal=37%
HALLMARK_APICAL_SURFACE	HALLMARK_APICAL_SURFACE	44	0.409756	1.09666	0.297965	0.353802	1	7025	tags=36%, list=14%, signal=42%
HALLMARK_WNT_BETA_CATENIN_SIGNALING	HALLMARK_WNT_BETA_CATENIN_SIGNALING	42	0.408386	1.08285	0.298643	0.377975	1	4905	tags=26%, list=10%, signal=29%
HALLMARK_XENOBIOTIC_METABOLISM	HALLMARK_XENOBIOTIC_METABOLISM	199	0.31391	1.01316	0.419811	0.556482	1	14122	tags=44%, list=27%, signal=60%
HALLMARK_CHOLESTEROL_HOMEOSTASIS	HALLMARK_CHOLESTEROL_HOMEOSTASIS	74	0.331774	0.949071	0.560209	0.735938	1	13319	tags=41%, list=26%, signal=55%
HALLMARK_NOTCH_SIGNALING	HALLMARK_NOTCH_SIGNALING	32	0.368699	0.935279	0.562408	0.753064	1	4045	tags=25%, list=8%, signal=27%
HALLMARK_TGF_BETA_SIGNALING	HALLMARK_TGF_BETA_SIGNALING	54	0.338322	0.92821	0.589779	0.752494	1	7932	tags=28%, list=15%, signal=33%
HALLMARK_UNFOLDED_PROTEIN_RESPONSE	HALLMARK_UNFOLDED_PROTEIN_RESPONSE	112	0.298882	0.912996	0.669609	0.775087	1	8535	tags=27%, list=17%, signal=32%
HALLMARK_BILE_ACID_METABOLISM	HALLMARK_BILE_ACID_METABOLISM	112	0.299513	0.904602	0.687906	0.776718	1	11211	tags=34%, list=22%, signal=43%
HALLMARK_HEME_METABOLISM	HALLMARK_HEME_METABOLISM	198	0.277389	0.896992	0.746199	0.775152	1	10611	tags=31%, list=21%, signal=39%
HALLMARK_PI3K_AKT_MTOR_SIGNALING	HALLMARK_PI3K_AKT_MTOR_SIGNALING	105	0.288438	0.868504	0.767053	0.823939	1	13368	tags=44%, list=26%, signal=59%
HALLMARK_GLYCOLYSIS	HALLMARK_GLYCOLYSIS	199	0.265241	0.852787	0.854545	0.838363	1	13457	tags=40%, list=26%, signal=53%
HALLMARK_P53_PATHWAY	HALLMARK_P53_PATHWAY	200	0.260175	0.833919	0.894676	0.857011	1	11960	tags=34%, list=23%, signal=43%
