## Supplemental Table 4 for "The UTX Tumor Suppressor Directly Senses Oxygen to Control Chromatin and Cell Fate"

### Sheet: TCGA-7types-OxygenLevel-clus0__
Table S4.	Gene Sets that are Depleted in "Hypoxic" Tumors
GS	SIZE	SOURCE	ES	NES	NOM p-val	FDR q-val	FWER p-val	Tag %	Gene %	Signal	FDR (median)	glob.p.val
KONDO_PROSTATE_CANCER_WITH_H3K27ME3	195	http://www.broadinstitute.org/gsea/msigdb/cards/KONDO_PROSTATE_CANCER_WITH_H3K27ME3	-0.52815	-1.553	0.01075	0.088534	0.08051	0.405	0.21	0.323	0	0.03
ACEVEDO_LIVER_CANCER_WITH_H3K27ME3_UP	276	http://www.broadinstitute.org/gsea/msigdb/cards/ACEVEDO_LIVER_CANCER_WITH_H3K27ME3_UP	-0.48827	-1.5431	0.007519	0.048328	0.08686	0.377	0.215	0.3	0	0.012
SCHLESINGER_H3K27ME3_IN_NORMAL_AND_METHYLATED_IN_CANCER	28	http://www.broadinstitute.org/gsea/msigdb/cards/SCHLESINGER_H3K27ME3_IN_NORMAL_AND_METHYLATED_IN_CANCER	-0.60162	-1.4871	0.03292	0.051875	0.1314	0.464	0.206	0.369	0	0.004
PRC2_SUZ12_UP.V1_UP	185	http://www.broadinstitute.org/gsea/msigdb/cards/PRC2_SUZ12_UP.V1_UP	-0.40822	-1.4181	0.02974	0.066574	0.1949	0.335	0.203	0.27	0	0.002
PRC2_EED_UP.V1_UP	189	http://www.broadinstitute.org/gsea/msigdb/cards/PRC2_EED_UP.V1_UP	-0.40613	-1.3802	0.03125	0.066886	0.2288	0.37	0.265	0.275	0	0
PRC2_SUZ12_UP.V1_DN	182	http://www.broadinstitute.org/gsea/msigdb/cards/PRC2_SUZ12_UP.V1_DN	-0.34505	-1.1793	0.1742	0.19814	0.5212	0.429	0.304	0.301	0	0.01
ACEVEDO_LIVER_CANCER_WITH_H3K27ME3_DN	207	http://www.broadinstitute.org/gsea/msigdb/cards/ACEVEDO_LIVER_CANCER_WITH_H3K27ME3_DN	-0.29495	-0.93444	0.4981	0.54483	0.8708	0.266	0.217	0.21	0.57143	0.126
PRC2_EZH2_UP.V1_DN	192	http://www.broadinstitute.org/gsea/msigdb/cards/PRC2_EZH2_UP.V1_DN	-0.28586	-0.88256	0.652	0.56742	0.9047	0.224	0.164	0.189	0.6	0.134
