## Supplemental Table 3 for "The UTX Tumor Suppressor Directly Senses Oxygen to Control Chromatin and Cell Fate"

### Sheet: TCGA-7types-OxygenLevel-clus0__
Table S3.	Gene-Sets that are Enriched in "Hypoxic" Tumors
GS	SIZE	SOURCE	ES	NES	NOM p-val	FDR q-val	FWER p-val	Tag %	Gene %	Signal	FDR (median)	glob.p.val
HALLMARK_HYPOXIA	199	http://www.broadinstitute.org/gsea/msigdb/cards/HALLMARK_HYPOXIA	0.39435	1.3893	0.0823	0.13015	0.2137	0.337	0.124	0.298	0	0.034
PRC2_EED_UP.V1_DN	191	http://www.broadinstitute.org/gsea/msigdb/cards/PRC2_EED_UP.V1_DN	0.34773	1.329	0.1308	0.095079	0.2885	0.304	0.127	0.267	0	0.01
PRC2_EZH2_UP.V1_UP	188	http://www.broadinstitute.org/gsea/msigdb/cards/PRC2_EZH2_UP.V1_UP	0.29056	0.97953	0.4471	0.37446	0.765	0.234	0.0817	0.217	0.375	0.04
