## Supplemental Table 2 for "The UTX Tumor Suppressor Directly Senses Oxygen to Control Chromatin and Cell Fate"

### Sheet: Sheet1
Table S2.	Curated Gene Sets from mSigDB for GSEA
	Gene Sets
	HALLMARK_HYPOXIA
	BENPORATH_PRC2_TARGETS
	PRC2_EED_UP.V1_DN
	PRC2_EED_UP.V1_UP
	PRC2_EZH2_UP.V1_DN
	PRC2_EZH2_UP.V1_UP
	PRC2_SUZ12_UP.V1_DN
	PRC2_SUZ12_UP.V1_UP
	ACEVEDO_LIVER_CANCER_WITH_H3K27ME3_DN
	ACEVEDO_LIVER_CANCER_WITH_H3K27ME3_UP
	KONDO_PROSTATE_CANCER_WITH_H3K27ME3
	SCHLESINGER_H3K27ME3_IN_NORMAL_AND_METHYLATED_IN_CANCER
