## Supplemental Table 1 for "The UTX Tumor Suppressor Directly Senses Oxygen to Control Chromatin and Cell Fate"

### Sheet: Sheet1
Table S1.	Sample Annotation [Thienpont B, etal., (2016)]
	Normoxic Samples		Hypoxic Tumors
	TCGA.G2.A3VY.01A		TCGA.ZF.AA53.01A
	TCGA.FD.A3SJ.01A		TCGA.ZF.AA4W.01A
	TCGA.KQ.A41P.01A		TCGA.C4.A0F1.01A
	TCGA.DK.A3WY.01A		TCGA.K4.A54R.01A
	TCGA.ZF.AA4R.01A		TCGA.2F.A9KQ.01A
	TCGA.CF.A1HR.01A		TCGA.DK.A3IM.01A
	TCGA.HQ.A2OE.01A		TCGA.CU.A0YN.01A
	TCGA.DK.A6B5.01A		TCGA.G2.A3IB.01A
	TCGA.FD.A6TB.01A		TCGA.GC.A6I1.01A
	TCGA.XF.AAME.01A		TCGA.CU.A3KJ.01A
	TCGA.E7.A8O7.01A		TCGA.XF.A9SJ.01A
	TCGA.ZF.A9R3.01A		TCGA.FD.A3B5.01A
	TCGA.C4.A0F6.01A		TCGA.XF.A9T5.01A
	TCGA.GV.A3JV.01A		TCGA.BT.A0YX.01A
	TCGA.XF.AAMJ.01A		TCGA.BT.A20P.01A
	TCGA.CU.A3YL.01A		TCGA.YC.A9TC.01A
	TCGA.C4.A0EZ.01A		TCGA.H4.A2HQ.01A
	TCGA.4Z.AA7Q.01A		TCGA.FD.A3SM.01A
	TCGA.GD.A2C5.11A		TCGA.ZF.AA56.01A
	TCGA.XF.A8HF.01A		TCGA.ZF.AA4U.01A
	TCGA.UY.A8OD.01A		TCGA.E7.A5KE.01A
	TCGA.G2.AA3F.01A		TCGA.DK.A6AW.01A
	TCGA.R3.A69X.01A		TCGA.FD.A6TE.01A
	TCGA.GV.A3QG.01A		TCGA.K4.A4AC.01A
	TCGA.E7.A6MF.01A		TCGA.XF.AAN3.01A
	TCGA.E7.A541.01A		TCGA.4Z.AA7Y.01A
	TCGA.G2.A2EC.01A		TCGA.ZF.A9RE.01A
	TCGA.UY.A9PD.01A		TCGA.UY.A8OB.01A
	TCGA.K4.A3WV.11A		TCGA.CF.A3MH.01A
	TCGA.BT.A20R.11A		TCGA.5N.A9KI.01A
	TCGA.BT.A20W.11A		TCGA.FD.A3B3.01A
	TCGA.FJ.A3Z7.01A		TCGA.FT.A61P.01A
	TCGA.FD.A5BZ.01A		TCGA.XF.A9T8.01A
	TCGA.DK.AA6S.01A		TCGA.BT.A20N.01A
	TCGA.GD.A3OQ.11A		TCGA.BT.A20U.11A
	TCGA.FJ.A3ZF.01A		TCGA.BT.A20X.01A
	TCGA.DK.AA6X.01A		TCGA.DK.AA6L.01A
	TCGA.K4.A6MB.01A		TCGA.DK.AA77.01A
	TCGA.KQ.A41N.01A		TCGA.FD.A3N5.01A
	TCGA.KQ.A41S.01A		TCGA.FJ.A871.01A
	TCGA.FD.A3SR.01A		TCGA.ZF.AA4N.01A
	TCGA.GV.A40G.01A		TCGA.CF.A1HS.01A
	TCGA.2F.A9KO.01A		TCGA.E7.A677.01A
	TCGA.K4.A54R.11A		TCGA.2F.A9KR.01A
	TCGA.2F.A9KT.01A		TCGA.C4.A0F7.01A
	TCGA.4Z.AA7O.01A		TCGA.GV.A3JW.01A
	TCGA.4Z.AA80.01A		TCGA.DK.A3IS.01A
	TCGA.CU.A0YN.11A		TCGA.4Z.AA83.01A
	TCGA.XF.AAMR.01A		TCGA.BT.A3PH.01A
	TCGA.XF.AAN8.01A		TCGA.BL.A13J.01A
	TCGA.BT.A0S7.01A		TCGA.G2.A2ES.01A
	TCGA.GD.A76B.01A		TCGA.GC.A3RC.01A
	TCGA.GU.A42R.01A		TCGA.GU.AATO.01A
	TCGA.G2.AA3D.01A		TCGA.E5.A2PC.01A
	TCGA.E7.A6MD.01A		TCGA.FD.A43Y.01A
	TCGA.XF.A9SH.01A		TCGA.ZF.AA4V.01A
	TCGA.UY.A78K.01A		TCGA.C4.A0F0.01A
	TCGA.LT.A5Z6.01A		TCGA.CF.A47X.01A
	TCGA.G2.A2EK.01A		TCGA.CF.A9FH.01A
	TCGA.GV.A6ZA.01A		TCGA.GV.A3QF.01A
	TCGA.XF.A9SW.01A		TCGA.DK.A1A5.01A
	TCGA.MV.A51V.01A		TCGA.G2.A2EL.01A
	TCGA.FD.A62O.01A		TCGA.YC.A89H.01A
	TCGA.YF.AA3L.01A		TCGA.DK.AA6R.01A
	TCGA.DK.AA6Q.01A		TCGA.FJ.A3ZE.01A
	TCGA.DK.A3X1.01A		TCGA.FD.A3N6.01A
	TCGA.H4.A2HO.01A		TCGA.S5.AA26.01A
	TCGA.KQ.A41Q.01A		TCGA.CF.A8HY.01A
	TCGA.DK.A2I4.01A		TCGA.DK.A3X2.01A
	TCGA.ZF.AA4X.01A		TCGA.FD.A6TD.01A
	TCGA.DK.A2HX.01A		TCGA.4Z.AA7S.01A
	TCGA.DK.A6B1.01A		TCGA.PQ.A6FI.01A
	TCGA.HQ.A2OF.01A		TCGA.4Z.AA89.01A
	TCGA.DK.A6B6.01A		TCGA.PQ.A6FN.01A
	TCGA.ZF.A9R4.01A		TCGA.HQ.A5ND.01A
	TCGA.E7.A8O8.01A		TCGA.GU.A42Q.01A
	TCGA.4Z.AA7M.01A		TCGA.XF.A8HC.01A
	TCGA.2F.A9KW.01A		TCGA.G2.AA3C.01A
	TCGA.CU.A0YO.01A		TCGA.CF.A3MG.01A
	TCGA.ZF.A9R9.01A		TCGA.CF.A9FF.01A
	TCGA.4Z.AA7R.01A		TCGA.DK.A1AB.01A
	TCGA.ZF.A9RC.01A		TCGA.G2.A2EO.01A
	TCGA.GU.A42P.01A		TCGA.FJ.A3Z9.01A
	TCGA.ZF.A9RM.01A		TCGA.DK.AA71.01A
	TCGA.XF.A8HG.01A		TCGA.AQ.A04L.01B
	TCGA.DK.A1A7.01A		TCGA.A2.A0SV.01A
	TCGA.XF.A9SK.01A		TCGA.E9.A1RB.01A
	TCGA.XF.A9SP.01A		TCGA.A2.A0T0.01A
	TCGA.K4.A3WU.01B		TCGA.A8.A075.01A
	TCGA.DK.A1AF.01A		TCGA.AN.A0XV.01A
	TCGA.K4.AAQO.01A		TCGA.AO.A03M.01B
	TCGA.SY.A9G0.01A		TCGA.D8.A1JM.01A
	TCGA.BT.A20N.11A		TCGA.EW.A1OY.01A
	TCGA.E7.A97Q.01A		TCGA.A7.A13D.01A
	TCGA.BT.A20Q.01A		TCGA.E9.A1R6.01A
	TCGA.FD.A5BV.01A		TCGA.D8.A1XQ.01A
	TCGA.CF.A5U8.01A		TCGA.D8.A27M.01A
	TCGA.GD.A3OP.01A		TCGA.AO.A1KQ.01A
	TCGA.K4.A83P.01A		TCGA.A2.A3Y0.01A
	TCGA.ZF.AA52.01A		TCGA.A2.A0YT.01A
	TCGA.FD.A6TA.01A		TCGA.A1.A0SG.01A
	TCGA.ZF.AA5P.01A		TCGA.D8.A1JA.01A
	TCGA.ZF.A9R7.01A		TCGA.A7.A3RF.01A
	TCGA.DK.A3IQ.01A		TCGA.E9.A2JS.01A
	TCGA.CU.A0YR.01A		TCGA.BH.A0HB.01A
	TCGA.XF.AAN4.01A		TCGA.AR.A0TP.01A
	TCGA.DK.A3IV.01A		TCGA.D8.A1XA.01A
	TCGA.BL.A0C8.01A		TCGA.A2.A0YH.01A
	TCGA.E7.A6ME.01A		TCGA.AR.A5QP.01A
	TCGA.CF.A9FM.01A		TCGA.LL.A6FQ.01A
	TCGA.GV.A3QK.01B		TCGA.E9.A1RG.01A
	TCGA.BL.A13J.11A		TCGA.B6.A408.01A
	TCGA.XF.A9SI.01A		TCGA.E9.A1RC.01A
	TCGA.K4.A3WS.01A		TCGA.BH.A1FN.01A
	TCGA.UY.A9PH.01A		TCGA.C8.A26X.01A
	TCGA.DK.A1AD.01A		TCGA.BH.A0B3.01A
	TCGA.E7.A4IJ.01A		TCGA.AC.A23E.01A
	TCGA.GC.A3BM.11A		TCGA.JL.A3YX.01A
	TCGA.BT.A20T.01A		TCGA.A2.A4RX.01A
	TCGA.E5.A4TZ.01A		TCGA.BH.A1EV.01A
	TCGA.GD.A3OP.11A		TCGA.A1.A0SP.01A
	TCGA.K4.A5RI.11A		TCGA.D8.A1JJ.01A
	TCGA.FD.A3SL.01A		TCGA.AR.A24R.01A
	TCGA.FD.A3SQ.01A		TCGA.AR.A1AS.01A
	TCGA.ZF.AA4T.01A		TCGA.A2.A4S2.01A
	TCGA.DK.A6B2.01A		TCGA.BH.A202.01A
	TCGA.XF.AAMG.01A		TCGA.EW.A1P4.01A
	TCGA.ZF.A9R5.01A		TCGA.OL.A5RW.01A
	TCGA.GV.A3JX.01A		TCGA.D8.A1XJ.01A
	TCGA.4Z.AA7N.01A		TCGA.BH.A1F6.01A
	TCGA.XF.AAMQ.01A		TCGA.AC.A2QJ.01A
	TCGA.CU.A0YR.11A		TCGA.D8.A1Y2.01A
	TCGA.XF.AAN7.01A		TCGA.BH.A0C0.01A
	TCGA.FT.A3EE.01A		TCGA.AR.A5QQ.01A
	TCGA.GD.A2C5.01A		TCGA.LL.A6FR.01A
	TCGA.ZF.A9RN.01A		TCGA.BH.A0H7.01A
	TCGA.XF.A8HH.01A		TCGA.E9.A1RH.01A
	TCGA.BL.A3JM.01A		TCGA.AC.A3EH.01A
	TCGA.BT.A42C.01A		TCGA.E2.A1IK.01A
	TCGA.DK.A1A3.01A		TCGA.A2.A0T2.01A
	TCGA.GV.A3QI.01A		TCGA.C8.A26Y.01A
	TCGA.XF.A9SL.01A		TCGA.BH.A1FG.01A
	TCGA.UY.A9PF.01A		TCGA.B6.A0WZ.01A
	TCGA.YC.A8S6.01A		TCGA.C8.A27A.01A
	TCGA.BT.A20R.01A		TCGA.D8.A1JK.01A
	TCGA.GC.A3WC.11A		TCGA.B6.A0WV.01A
	TCGA.BT.A20W.01A		TCGA.E2.A1LK.01A
	TCGA.FD.A5BR.01A		TCGA.B6.A0X4.01A
	TCGA.GC.A3RD.01A		TCGA.D8.A1XK.01A
	TCGA.GU.AATP.01A		TCGA.AR.A1AP.01A
	TCGA.FD.A43P.01A		TCGA.D8.A27G.01A
	TCGA.DK.AA6P.01A		TCGA.AO.A0JD.01A
	TCGA.DK.AA76.01A		TCGA.AC.A3TM.01A
	TCGA.DK.AA6U.01A		TCGA.E9.A54X.01A
	TCGA.AO.A0JA.01A		TCGA.A2.A0YJ.01A
	TCGA.EW.A1J3.01A		TCGA.AR.A0U0.01A
	TCGA.D8.A1XD.01A		TCGA.E9.A5UP.01A
	TCGA.BH.A0BF.01A		TCGA.AO.A125.01A
	TCGA.AR.A24H.01A		TCGA.AQ.A0Y5.01A
	TCGA.A8.A0A6.01A		TCGA.E9.A1NI.01A
	TCGA.D8.A73X.01A		TCGA.GM.A2DB.01A
	TCGA.A2.A0YK.01A		TCGA.D8.A1JT.01A
	TCGA.GM.A2DO.01A		TCGA.EW.A1PB.01A
	TCGA.D8.A1Y0.01A		TCGA.BH.A0BZ.01A
	TCGA.S3.A6ZG.01A		TCGA.C8.A27B.01A
	TCGA.A2.A0YG.01A		TCGA.A7.A5ZV.01A
	TCGA.AC.A5XU.01A		TCGA.BH.A1ES.06A
	TCGA.E2.A1L8.01A		TCGA.E2.A1LL.01A
	TCGA.LL.A5YL.01A		TCGA.BH.A0WA.01A
	TCGA.E9.A1QZ.01A		TCGA.EW.A1P6.01A
	TCGA.C8.A3M7.01A		TCGA.AC.A5EH.01A
	TCGA.C8.A1HL.01A		TCGA.BH.A0GY.01A
	TCGA.LL.A441.01A		TCGA.AR.A0TW.01A
	TCGA.A2.A0T4.01A		TCGA.OL.A5RU.01A
	TCGA.D8.A1JU.01A
	TCGA.E2.A1BC.01A		TCGA.D5.6531.01A
	TCGA.E2.A570.01A		TCGA.AZ.4616.01A
	TCGA.E2.A1IE.01A		TCGA.D5.6927.01A
	TCGA.BH.A0DV.01A		TCGA.AD.6548.01A
	TCGA.C8.A26W.01A		TCGA.CM.4743.01A
	TCGA.A2.A3XZ.01A		TCGA.AD.5900.01A
	TCGA.A7.A26J.01A		TCGA.CK.4952.01A
	TCGA.AC.A3HN.01A		TCGA.D5.6931.01A
	TCGA.GM.A4E0.01A		TCGA.D5.6540.01A
	TCGA.BH.A1EY.01A		TCGA.A6.2684.01A
	TCGA.AR.A2LN.01A		TCGA.AD.6895.01A
	TCGA.A2.A4RW.01A		TCGA.AD.A5EJ.01A
	TCGA.BH.A1FE.01A		TCGA.AD.6888.01A
	TCGA.A7.A5ZW.01A		TCGA.AZ.6608.01A
	TCGA.B6.A0WX.01A		TCGA.DM.A280.01A
	TCGA.LQ.A4E4.01A		TCGA.A6.5661.01A
	TCGA.EW.A3U0.01A		TCGA.AZ.4615.01A
	TCGA.BH.A1EU.01A		TCGA.G4.6586.01A
	TCGA.AC.A2B8.01A		TCGA.CK.6747.01A
	TCGA.B6.A0WT.01A		TCGA.AZ.4313.01A
	TCGA.AO.A0JJ.01A		TCGA.A6.6653.01A
	TCGA.EW.A1IZ.01A		TCGA.AY.6197.01A
	TCGA.OL.A5RZ.01A		TCGA.D5.5538.01A
	TCGA.E9.A1R2.01A		TCGA.CK.6751.01A
	TCGA.D8.A1JE.01A		TCGA.AM.5821.01A
	TCGA.D8.A1XM.01A		TCGA.AU.6004.01A
	TCGA.E9.A229.01A		TCGA.D5.6537.01A
	TCGA.A2.A1FX.01A		TCGA.G4.6588.01A
	TCGA.OL.A5RV.01A		TCGA.G4.6307.01A
	TCGA.AC.A3OD.01A		TCGA.AZ.4315.01A
	TCGA.AR.A24M.01A		TCGA.CK.5916.01A
	TCGA.AC.A3W6.01A		TCGA.DM.A0XD.01A
	TCGA.AC.A6IX.01A		TCGA.A6.5665.01A
	TCGA.A7.A2KD.01A		TCGA.AD.6889.01A
	TCGA.E2.A1LA.01A		TCGA.DM.A28H.01A
	TCGA.A2.A0YL.01A		TCGA.G4.6309.01A
	TCGA.EW.A3E8.01B		TCGA.A6.6780.01A
	TCGA.B6.A1KN.01A		TCGA.CK.5913.01A
	TCGA.AC.A2FM.01A		TCGA.DM.A1HB.01A
	TCGA.AC.A2BM.01A		TCGA.AA.3663.01A
	TCGA.GM.A2DH.01A		TCGA.A6.2682.01A
	TCGA.A2.A0YD.01A		TCGA.AY.6386.01A
	TCGA.A2.A04R.01A		TCGA.QK.A8ZB.01A
	TCGA.AC.A3YJ.01A		TCGA.CV.6950.01A
	TCGA.C8.A3M8.01A		TCGA.BB.A6UO.01A
	TCGA.D8.A1X9.01A		TCGA.CR.5247.01A
	TCGA.BH.A42T.01A		TCGA.BA.A4II.01A
	TCGA.LL.A442.01A		TCGA.CN.6998.01A
	TCGA.AC.A2FE.01A		TCGA.CN.4723.01A
	TCGA.EW.A424.01A		TCGA.HD.7753.01A
	TCGA.A2.A25C.01A		TCGA.CV.7253.01A
	TCGA.E2.A1IJ.01A		TCGA.CQ.5332.01A
	TCGA.D8.A4Z1.01A		TCGA.CV.5439.01A
	TCGA.EW.A1PD.01A		TCGA.BB.7864.01A
	TCGA.B6.A0RV.01A		TCGA.BA.6873.01A
	TCGA.A7.A3IZ.01A		TCGA.CV.A6JN.01A
	TCGA.A8.A08O.01A		TCGA.D6.A4ZB.01A
	TCGA.E9.A24A.01A		TCGA.BB.A5HU.01A
	TCGA.BH.A1FJ.01A		TCGA.HD.A6HZ.01A
	TCGA.E9.A3Q9.01A		TCGA.CV.6935.01A
	TCGA.AR.A2LO.01A		TCGA.HD.8635.01A
	TCGA.D8.A1JN.01A		TCGA.P3.A6T0.01A
	TCGA.AR.A24Z.01A		TCGA.CN.6024.01A
	TCGA.A7.A5ZX.01A		TCGA.P3.A6T5.01A
	TCGA.BH.A1FE.06A		TCGA.BA.5557.01A
	TCGA.B6.A0RN.01A		TCGA.CV.6953.01A
	TCGA.A2.A3XS.01A		TCGA.CN.5365.01A
	TCGA.E9.A1R7.01A		TCGA.BA.A4IG.01A
	TCGA.D8.A1XR.01A		TCGA.CQ.6228.01A
	TCGA.A8.A0AD.01A		TCGA.CQ.5326.01A
	TCGA.GM.A3XN.01A		TCGA.BA.A6DG.01A
	TCGA.AR.A1AW.01A		TCGA.CN.4726.01A
	TCGA.EW.A1OV.01A		TCGA.HD.7832.01A
	TCGA.B6.A0X7.01A		TCGA.HD.7229.01A
	TCGA.BH.A28Q.01A		TCGA.CN.A642.01A
	TCGA.BH.A0DK.01A		TCGA.UF.A718.01A
	TCGA.E9.A3HO.01A		TCGA.CN.A63V.01A
	TCGA.A7.A3J0.01A		TCGA.QK.A6II.01A
	TCGA.E9.A245.01A		TCGA.BA.5149.01A
	TCGA.D8.A1JF.01A		TCGA.CV.7410.01A
	TCGA.E9.A1R3.01A		TCGA.CV.5973.01A
	TCGA.BH.A0DG.01A		TCGA.CV.7415.01A
	TCGA.AO.A0JG.01A		TCGA.DQ.5625.01A
	TCGA.EW.A1IW.01A		TCGA.CV.7097.01A
	TCGA.A1.A0SH.01A		TCGA.CR.6477.01A
	TCGA.D8.A1JB.01A		TCGA.CN.6018.01A
	TCGA.E9.A2JT.01A		TCGA.CV.7438.01A
	TCGA.AR.A24N.01A		TCGA.P3.A6T3.01A
	TCGA.AC.A3W7.01A		TCGA.DQ.7588.01A
	TCGA.AR.A250.01A		TCGA.D6.6826.01A
	TCGA.E9.A226.01A		TCGA.BA.4077.01B
	TCGA.GM.A3NY.01A		TCGA.BB.4227.01A
	TCGA.EW.A1P0.01A		TCGA.CV.7245.01A
	TCGA.AC.A6IX.06A		TCGA.DQ.7592.01A
	TCGA.AO.A0JC.01A		TCGA.CR.7365.01A
	TCGA.EW.A1J5.01A		TCGA.CV.6951.01A
	TCGA.D8.A1XF.01A		TCGA.CN.5363.01A
	TCGA.AR.A0U3.01A		TCGA.CN.6994.01A
	TCGA.D8.A1XB.01A		TCGA.T3.A92N.01A
	TCGA.A2.A0CO.01A		TCGA.MT.A7BN.01A
	TCGA.BH.A1F2.01A		TCGA.CN.4729.01A
	TCGA.BH.A0W3.01A		TCGA.F7.A623.01A
	TCGA.A2.A0YI.01A		TCGA.F7.8298.01A
	TCGA.E9.A5UO.01A		TCGA.CN.4738.01A
	TCGA.A2.A0CK.01A		TCGA.CV.A6JE.01A
	TCGA.E2.A10E.01A		TCGA.KU.A66T.01A
	TCGA.GM.A2DI.01A		TCGA.CV.7413.01A
	TCGA.E2.A1IO.01A		TCGA.CV.A6JT.01A
	TCGA.AQ.A1H3.01A		TCGA.H7.8502.01A
	TCGA.E2.A1L6.01A		TCGA.MT.A51W.01A
	TCGA.E9.A1NH.01A		TCGA.CV.7090.01A
	TCGA.BH.A42U.01A		TCGA.CV.7095.01A
	TCGA.A2.A0T6.01A		TCGA.CQ.A4CG.01A
	TCGA.AC.A2FF.01A		TCGA.CN.6011.01A
	TCGA.BH.A0H3.01A		TCGA.CN.6016.01A
	TCGA.OL.A66J.01A		TCGA.CN.A6V3.01A
	TCGA.B6.A1KC.01B		TCGA.D6.A6EK.01A
	TCGA.E2.A1IG.01A		TCGA.CV.6945.01A
	TCGA.LL.A740.01A		TCGA.BA.4075.01A
	TCGA.A7.A426.01A		TCGA.BA.5558.01A
	TCGA.AQ.A54N.01A		TCGA.CR.6493.01A
	TCGA.E2.A1LS.01A		TCGA.CN.5366.01A
	TCGA.D8.A1XW.01A		TCGA.CV.6959.01A
	TCGA.A2.A4RY.01A		TCGA.CN.4727.01A
	TCGA.E2.A105.01A		TCGA.UF.A7JC.01A
	TCGA.A7.A13F.01A		TCGA.UF.A7JH.01A
	TCGA.AN.A0XT.01A		TCGA.BA.6868.01B
	TCGA.BH.A1EW.01A		TCGA.CN.A498.01A
	TCGA.A7.A0D9.01A		TCGA.CN.A63W.01A
	TCGA.A1.A0SQ.01A		TCGA.CV.7407.01A
	TCGA.AR.A2LL.01A		TCGA.D6.6517.01A
	TCGA.AR.A1AX.01A		TCGA.CN.4731.01A
	TCGA.BH.A1ES.01A		TCGA.T2.A6WZ.01A
	TCGA.AO.A1KS.01A		TCGA.QK.A6IJ.01A
	TCGA.A1.A0SM.01A		TCGA.BA.6872.01A
	TCGA.A7.A3J1.01A		TCGA.BB.7863.01A
	TCGA.D8.A1XO.01A		TCGA.IQ.A6SG.01A
	TCGA.AR.A255.01A		TCGA.CV.A6JM.01A
	TCGA.E2.A1B5.01A		TCGA.CV.5442.01A
	TCGA.AR.A1AT.01A		TCGA.CV.7411.01A
	TCGA.D8.A27K.01A		TCGA.CV.5979.01A
	TCGA.AR.A0TZ.01A		TCGA.CQ.A4C6.01A
	TCGA.AN.A0XL.01A		TCGA.CR.7390.01A
	TCGA.B6.A0RG.01A		TCGA.CR.6478.01A
	TCGA.BH.A1EO.01A		TCGA.CV.7183.01A
	TCGA.A2.A1FZ.01A		TCGA.CV.7434.01A
	TCGA.AO.A1KO.01A		TCGA.CR.7401.01A
	TCGA.EW.A1IX.01A		TCGA.D6.A6ES.01A
	TCGA.OL.A5RX.01A		TCGA.F7.A50I.01A
	TCGA.AR.A24O.01A		TCGA.C9.A47Z.01A
	TCGA.E2.A1B1.01A		TCGA.CR.6491.01A
	TCGA.E9.A227.01A		TCGA.CN.5364.01A
	TCGA.AR.A0TV.01A		TCGA.CR.5249.01A
	TCGA.A2.A1FV.01A		TCGA.BA.A6DA.01A
	TCGA.BH.A0DD.01A		TCGA.IQ.7630.01A
	TCGA.EW.A1J6.01A		TCGA.CN.6995.01A
	TCGA.A1.A0SE.01A		TCGA.CN.4725.01A
	TCGA.A2.A0CT.01A		TCGA.UF.A7JA.01A
	TCGA.AR.A1AL.01A		TCGA.UF.A7JF.01A
	TCGA.EW.A1J2.01A		TCGA.F7.A61S.01A
	TCGA.AC.A2FO.01A		TCGA.CV.7255.01A
	TCGA.S3.A6ZF.01A		TCGA.CV.6003.01A
	TCGA.A2.A3KC.01A		TCGA.CV.6961.01A
	TCGA.EW.A2FS.01A		TCGA.CN.5373.01A
	TCGA.A7.A4SC.01A		TCGA.CV.5436.01A
	TCGA.BH.A0BA.01A		TCGA.T2.A6WX.01A
	TCGA.E2.A10F.01A		TCGA.CN.4734.01A
	TCGA.A2.A0YF.01A		TCGA.QK.A6IH.01A
	TCGA.A2.A0SY.01A		TCGA.BA.6870.01A
	TCGA.AC.A2FK.01A		TCGA.IQ.A61G.01A
	TCGA.C8.A1HE.01A		TCGA.CV.5440.01A
	TCGA.AR.A5QN.01A		TCGA.CV.7414.01A
	TCGA.E9.A1RI.01A		TCGA.CV.5977.01A
	TCGA.E2.A3DX.01A		TCGA.DQ.5624.01A
	TCGA.BH.A42V.01A		TCGA.HL.7533.01A
	TCGA.GM.A5PX.01A		TCGA.CV.7091.01A
	TCGA.A2.A1G6.01A		TCGA.CV.7423.01A
	TCGA.C8.A1HO.01A		TCGA.CV.7428.01A
	TCGA.A2.A0T7.01A		TCGA.CV.6937.01A
	TCGA.A2.A25E.01A		TCGA.UP.A6WW.01A
	TCGA.E2.A1IL.01A		TCGA.CV.7432.01A
	TCGA.D8.A1X7.01A		TCGA.CV.7102.01A
	TCGA.E9.A1NE.01A		TCGA.CV.7235.01A
	TCGA.OL.A66K.01A		TCGA.CV.7437.01A
	TCGA.E2.A15I.01A		TCGA.D6.A6EQ.01A
	TCGA.C8.A1HK.01A		TCGA.P3.A6T7.01A
	TCGA.LL.A440.01A		TCGA.BA.4076.01A
	TCGA.A2.A25A.01A		TCGA.CV.A45Q.01A
	TCGA.E2.A1IH.01A		TCGA.B0.4842.01A
	TCGA.BH.A0B5.01A		TCGA.CJ.5683.01A
	TCGA.BH.A1FL.01A		TCGA.B0.5712.01A
	TCGA.AR.A2LQ.01A		TCGA.CZ.5453.01A
	TCGA.D8.A1JP.01A		TCGA.CJ.4923.01A
	TCGA.BH.A1FH.01A		TCGA.MW.A4EC.01A
	TCGA.E9.A22D.01A		TCGA.CZ.5458.01A
	TCGA.D8.A27T.01A		TCGA.B0.5700.01A
	TCGA.B6.A0RP.01A		TCGA.BP.5190.01A
	TCGA.BH.A1EX.01A		TCGA.CZ.4866.01A
	TCGA.BH.A0DQ.01A		TCGA.CW.5581.01A
	TCGA.C8.A274.01A		TCGA.B0.4693.01A
	TCGA.AR.A2LM.01A		TCGA.A3.3370.01A
	TCGA.AC.A23C.01A		TCGA.BP.4760.01A
	TCGA.E9.A1N9.01A		TCGA.B0.5696.01A
	TCGA.AR.A24X.01A		TCGA.B0.5705.01A
	TCGA.EW.A1OX.01A		TCGA.B0.4823.01A
	TCGA.BH.A1ET.01A		TCGA.BP.4177.01A
	TCGA.AO.A0JM.01A		TCGA.AK.3445.01A
	TCGA.D8.A3Z5.01A		TCGA.CZ.4859.01A
	TCGA.E9.A247.01A		TCGA.DV.5569.01A
	TCGA.D8.A1JH.01A		TCGA.BP.5183.01A
	TCGA.AR.A24T.01A		TCGA.B0.5096.01A
	TCGA.D8.A27L.01A		TCGA.B0.4828.01A
	TCGA.BH.A204.01A		TCGA.B0.5399.01A
	TCGA.B6.A0X5.01A		TCGA.BP.5176.01A
	TCGA.BH.A28O.01A		TCGA.CZ.5467.01A
	TCGA.BH.A0DI.01A		TCGA.CJ.5680.01A
	TCGA.AO.A1KP.01A		TCGA.B0.4844.01A
	TCGA.AO.A0JI.01A		TCGA.BP.5169.01A
	TCGA.EW.A1IY.01A		TCGA.CZ.5987.01A
	TCGA.AR.A2LE.01A		TCGA.B4.5836.01A
	TCGA.D8.A1JD.01A		TCGA.B0.5702.01A
	TCGA.AR.A24P.01A		TCGA.AK.3454.01A
	TCGA.AR.A252.01A		TCGA.CW.5583.01A
	TCGA.E9.A228.01A		TCGA.BP.5192.01A
	TCGA.A2.A0EP.01A		TCGA.B0.5698.01A
	TCGA.BH.A0BJ.01A		TCGA.CW.5588.01A
	TCGA.AR.A24L.01A		TCGA.B0.5119.01A
	TCGA.AR.A1AM.01A		TCGA.CZ.4856.01A
	TCGA.BH.A1F8.01A		TCGA.BP.5180.01A
	TCGA.BH.A0E1.01A		TCGA.B8.4153.01B
	TCGA.GM.A3NW.01A		TCGA.DV.5566.01A
	TCGA.BH.A0HA.01A		TCGA.B2.5639.01A
	TCGA.AM.5820.01A		TCGA.B0.5400.01A
	TCGA.A6.5662.01A		TCGA.DV.A4VX.01A
	TCGA.D5.6922.01A		TCGA.BP.5185.01A
	TCGA.DM.A1D0.01A		TCGA.CJ.4897.01A
	TCGA.A6.2675.01A		TCGA.B4.5377.01A
	TCGA.AA.3511.01A		TCGA.B0.5107.01A
	TCGA.QG.A5Z1.01A		TCGA.B0.4712.01A
	TCGA.CM.6171.01A		TCGA.CJ.6032.01A
	TCGA.F4.6855.01A		TCGA.BP.5173.01A
	TCGA.A6.6782.01A		TCGA.BP.5178.01A
	TCGA.NH.A50V.01A		TCGA.BP.5202.01A
	TCGA.CK.5915.01A		TCGA.A3.3358.01A
	TCGA.AA.3509.01A		TCGA.CZ.5469.01A
	TCGA.F4.6808.01A		TCGA.B0.5711.01A
	TCGA.AA.3660.01A		TCGA.AK.3428.01A
	TCGA.AZ.6606.01A		TCGA.CZ.5452.01A
	TCGA.DM.A0X9.01A		TCGA.EU.5904.01A
	TCGA.CM.6164.01A		TCGA.B0.4846.01A
	TCGA.CM.6169.01A		TCGA.CZ.5984.01A
	TCGA.D5.5539.01A		TCGA.B4.5838.01A
	TCGA.G4.6310.01A		TCGA.B0.5695.01A
	TCGA.CA.5796.01A		TCGA.CJ.5675.01A
	TCGA.D5.6924.01A		TCGA.CW.5585.01A
	TCGA.AZ.4323.01A		TCGA.BP.5194.01A
	TCGA.G4.6294.01A		TCGA.CZ.4853.01A
	TCGA.D5.6538.01A		TCGA.B0.5116.01A
	TCGA.CM.5868.01A		TCGA.DV.5568.01A
	TCGA.DM.A28G.01A		TCGA.BP.5182.01A
	TCGA.CK.5912.01A		TCGA.B0.4827.01A
	TCGA.F4.6704.01A		TCGA.A3.3367.01A
	TCGA.A6.6651.01A		TCGA.BP.5175.01A
	TCGA.A6.A567.01A		TCGA.CZ.5466.01A
	TCGA.AZ.5403.01A		TCGA.AK.3425.01A
	TCGA.AZ.6603.01A		TCGA.B0.4707.01A
	TCGA.CM.6161.01A		TCGA.CJ.5684.01A
	TCGA.AZ.6599.01A		TCGA.CZ.5454.01A
	TCGA.AA.3662.01A		TCGA.B0.4848.01A
	TCGA.CM.6166.01A		TCGA.B0.5692.01A
	TCGA.DM.A285.01A		TCGA.CZ.5459.01A
	TCGA.A6.6649.01A		TCGA.CJ.5672.01A
	TCGA.CK.4947.01B		TCGA.BP.5191.01A
	TCGA.D5.6530.01A		TCGA.B0.4694.01A
	TCGA.CM.5860.01A		TCGA.B0.5697.01A
	TCGA.D5.6926.01A		TCGA.B0.5706.01A
	TCGA.G4.6317.01A		TCGA.CJ.5677.01A
	TCGA.CM.6674.01A		TCGA.AK.3458.01A
	TCGA.DM.A1D9.01A		TCGA.DV.5565.01A
	TCGA.CM.6679.01A		TCGA.CZ.5470.01A
	TCGA.CM.6170.01A		TCGA.BP.5184.01A
	TCGA.F4.6854.01A		TCGA.B0.5097.01A
	TCGA.F4.6463.01A		TCGA.BP.5189.01A
	TCGA.CK.5914.01A		TCGA.BP.4782.01A
	TCGA.F4.6807.01A		TCGA.A3.3357.01A
	TCGA.F4.6569.01A		TCGA.B4.5844.01A
	TCGA.AZ.6605.01A		TCGA.CZ.5468.01A
	TCGA.CM.6163.01A		TCGA.CJ.5686.01A
	TCGA.DM.A282.01A		TCGA.CZ.5456.01A
	TCGA.CM.6168.01A		TCGA.AK.3450.01A
	TCGA.G4.6317.02A		TCGA.A3.3385.01A
	TCGA.AA.3713.01A		TCGA.B0.4691.01A
	TCGA.CM.5862.01A		TCGA.CW.6090.01A
	TCGA.D5.6928.01A		TCGA.B0.5694.01A
	TCGA.G4.6302.01A		TCGA.B2.5635.01A
	TCGA.A6.A5ZU.01A		TCGA.B0.5699.01A
	TCGA.A6.5656.01A		TCGA.CJ.5679.01A
	TCGA.QG.A5Z2.01A		TCGA.CW.5589.01A
	TCGA.CM.5348.01A		TCGA.DV.5567.01A
	TCGA.CM.6172.01A		TCGA.BP.5181.01A
	TCGA.AA.3496.01A		TCGA.BP.5186.01A
	TCGA.G4.6625.01A		TCGA.CJ.4907.01A
	TCGA.A6.A566.01A		TCGA.B0.4713.01A
	TCGA.AU.3779.01A		TCGA.CJ.6033.01A
	TCGA.AZ.5407.01A		TCGA.BP.5174.01A
	TCGA.AD.6964.01A		TCGA.B0.4701.01A
	TCGA.CM.6165.01A		TCGA.B8.5549.01A
	TCGA.G4.6323.01A		TCGA.CZ.5465.01A
	TCGA.AA.3489.01A		TCGA.B8.5158.01A
	TCGA.D5.6541.01A		TCGA.80.5611.01A
	TCGA.A6.5660.01A		TCGA.93.8067.01A
	TCGA.CM.6680.01A		TCGA.86.7711.01A
	TCGA.A6.6648.01A		TCGA.50.5931.01A
	TCGA.AZ.4614.01A		TCGA.69.8255.01A
	TCGA.D5.6534.01A		TCGA.MP.A4SY.01A
	TCGA.CM.5864.01A		TCGA.55.6982.01A
	TCGA.CA.6716.01A		TCGA.64.1679.01A
	TCGA.F4.6570.01A		TCGA.78.7166.01A
	TCGA.G4.6295.01A		TCGA.50.6591.01A
	TCGA.DM.A1D8.01A		TCGA.55.7994.01A
	TCGA.AD.A5EK.01A		TCGA.95.7562.01A
	TCGA.AA.3502.01A		TCGA.69.A59K.01A
	TCGA.DM.A1DB.01A		TCGA.NJ.A4YF.01A
	TCGA.A6.6652.01A		TCGA.50.5939.01A
	TCGA.G4.6627.01A		TCGA.44.2656.01A
	TCGA.AY.6196.01A		TCGA.78.7146.01A
	TCGA.F4.6806.01A		TCGA.55.8090.01A
	TCGA.CM.6162.01A		TCGA.05.4390.01A
	TCGA.G4.6320.01A		TCGA.49.6761.01A
	TCGA.CM.6167.01A		TCGA.55.6980.01A
	TCGA.D5.5537.01A		TCGA.75.5126.01A
	TCGA.EU.5905.01A		TCGA.62.8397.01A
	TCGA.B4.5834.01A		TCGA.50.6594.01A
	TCGA.CZ.5985.01A		TCGA.05.4415.01A
	TCGA.B0.5691.01A		TCGA.69.7760.01A
	TCGA.CJ.5671.01A		TCGA.55.8301.01A
	TCGA.A3.3387.01A		TCGA.49.4488.01A
	TCGA.CJ.5676.01A		TCGA.55.6543.01A
	TCGA.BP.5195.01A		TCGA.50.5044.01A
	TCGA.CJ.4916.01A		TCGA.44.2668.01A
	TCGA.B0.4698.01A		TCGA.44.5644.01A
	TCGA.B0.5117.01A		TCGA.78.8660.01A
	TCGA.CW.6097.01A		TCGA.44.6777.01A
	TCGA.B0.5100.01A		TCGA.86.7955.01A
	TCGA.B8.5553.01A		TCGA.55.A493.01A
	TCGA.CJ.4904.01A		TCGA.95.A4VN.01A
	TCGA.B8.5162.01A		TCGA.97.8175.01A
	TCGA.AK.3433.01A		TCGA.95.8494.01A
	TCGA.CJ.6030.01A		TCGA.78.8640.01A
	TCGA.B8.A54G.01A		TCGA.69.7974.01A
	TCGA.B0.4816.01A		TCGA.75.6212.01A
	TCGA.B8.5546.01A		TCGA.49.4490.01A
	TCGA.CZ.5462.01A		TCGA.55.8096.01A
	TCGA.BP.5200.01A		TCGA.55.8620.01A
	TCGA.B4.5843.01A		TCGA.44.4112.01A
	TCGA.AK.3461.01A		TCGA.38.4631.01A
	TCGA.CW.5590.01A		TCGA.86.8673.01A
	TCGA.B0.5121.01A		TCGA.55.A48Z.01A
	TCGA.B2.5641.01A		TCGA.99.8033.01A
	TCGA.CZ.5982.01A		TCGA.50.5933.01A
	TCGA.CZ.5455.01A		TCGA.55.8302.01A
	TCGA.B0.4945.01A		TCGA.55.6712.01A
	TCGA.CJ.6028.01A		TCGA.55.8085.01A
	TCGA.CZ.4863.01A		TCGA.62.A46V.01A
	TCGA.DV.5573.01A		TCGA.75.7031.01A
	TCGA.B0.4690.01A		TCGA.78.7145.01A
	TCGA.EU.5907.01A		TCGA.35.5375.01A
	TCGA.B0.5693.01A		TCGA.91.6836.01A
	TCGA.CJ.4869.01A		TCGA.55.8094.01A
	TCGA.CJ.5678.01A		TCGA.MP.A4TF.01A
	TCGA.B0.5707.01A		TCGA.55.7903.01A
	TCGA.B8.5550.01A		TCGA.78.7163.01A
	TCGA.CJ.4918.01A		TCGA.78.7542.01A
	TCGA.B8.5164.01A		TCGA.44.8119.01A
	TCGA.B0.4688.01A		TCGA.63.5128.01A
	TCGA.B0.5098.01A		TCGA.21.5782.01A
	TCGA.CW.6087.01A		TCGA.NC.A5HT.01A
	TCGA.B8.A54D.01A		TCGA.43.A474.01A
	TCGA.BP.4795.01A		TCGA.39.5024.01A
	TCGA.B8.4146.01B		TCGA.85.8582.01A
	TCGA.B8.4621.01A		TCGA.39.5029.01A
	TCGA.B0.4700.01A		TCGA.85.8353.01A
	TCGA.CZ.5464.01A		TCGA.34.A5IX.01A
	TCGA.B0.4841.01A		TCGA.52.7810.01A
	TCGA.CJ.5682.01A		TCGA.77.A5GB.01B
	TCGA.B0.5812.01A		TCGA.77.7337.01A
	TCGA.B0.5690.01A		TCGA.NC.A5HF.01A
	TCGA.CZ.5457.01A		TCGA.21.5783.01A
	TCGA.CW.5580.01A		TCGA.85.6798.01A
	TCGA.CZ.4865.01A		TCGA.33.AASD.01A
	TCGA.DV.5575.01A		TCGA.22.5482.01A
	TCGA.B2.4101.01A		TCGA.56.7222.01A
	TCGA.CZ.5989.01A		TCGA.85.7950.01A
	TCGA.BP.4993.01A		TCGA.NK.A5CX.01A
	TCGA.B0.4697.01A		TCGA.18.5595.01A
	TCGA.B2.5636.01A		TCGA.77.8131.01A
	TCGA.B0.5709.01A		TCGA.43.6770.01A
	TCGA.B0.4822.01A		TCGA.56.8304.01A
	TCGA.B8.5552.01B		TCGA.63.A5MY.01A
	TCGA.B0.5095.01A		TCGA.85.A4QQ.01A
	TCGA.CJ.4903.01A		TCGA.21.A5DI.01A
	TCGA.B0.5104.01A		TCGA.85.8479.01A
	TCGA.B0.5402.01A		TCGA.43.7657.01A
	TCGA.BP.5187.01A		TCGA.56.7822.01A
	TCGA.CJ.4908.01A		TCGA.63.A5MR.01A
	TCGA.B0.5109.01A		TCGA.B5.A3S1.01A
	TCGA.CJ.4882.01A		TCGA.AX.A2H4.01A
	TCGA.BP.4801.01A		TCGA.QF.A5YT.01A
	TCGA.B8.A54F.01A		TCGA.AX.A3G3.01A
	TCGA.B0.5083.01A		TCGA.AP.A3K1.01A
	TCGA.B0.4815.01A		TCGA.AX.A3G8.01A
	TCGA.B8.5545.01A		TCGA.FI.A3PX.01A
	TCGA.CZ.5461.01A		TCGA.AJ.A8CV.01A
	TCGA.AK.3460.01A		TCGA.EY.A5W2.01A
	TCGA.B8.5159.01A		TCGA.EO.A3AU.01A
	TCGA.BP.5010.01A		TCGA.AJ.A3BF.01A
	TCGA.B0.5120.01A		TCGA.AX.A1C7.01A
	TCGA.B0.5713.01A		TCGA.DI.A2QT.01A
	TCGA.CJ.6027.01A		TCGA.EO.A3AZ.01A
	TCGA.BP.5168.01A		TCGA.AJ.A3BK.01A
	TCGA.EU.5906.01A		TCGA.DF.A2L0.01A
	TCGA.CJ.5689.01A		TCGA.PG.A5BC.01A
	TCGA.B4.5835.01A		TCGA.DF.A2KY.01A
	TCGA.CZ.5986.01A		TCGA.AJ.A23N.01A
	TCGA.B0.5701.01A		TCGA.EY.A3QX.01A
	TCGA.CW.6093.01A		TCGA.PG.A6IB.01A
	TCGA.B2.5633.01A		TCGA.JU.AAVI.01A
	TCGA.CW.5587.01A		TCGA.A5.A3LP.01A
	TCGA.B0.4699.01A		TCGA.EY.A2ON.01A
	TCGA.A3.3376.01A		TCGA.AJ.A3BH.01A
	TCGA.B0.5092.01A		TCGA.AJ.A3IA.01A
	TCGA.CJ.4905.01A		TCGA.DF.A2KV.01A
	TCGA.B8.5163.01A		TCGA.QS.A5YQ.01A
	TCGA.B0.5080.01A		TCGA.AJ.A3EK.01A
	TCGA.AK.3434.01A		TCGA.BK.A139.02A
	TCGA.CJ.6031.01A		TCGA.SJ.A6ZJ.01A
	TCGA.B0.4817.01A		TCGA.B5.A3FB.01A
	TCGA.CZ.5463.01A		TCGA.AX.A3FV.01A
	TCGA.CJ.5681.01A		TCGA.PG.A915.01A
	TCGA.BA.5559.01A		TCGA.EO.A3B0.01A
	TCGA.CR.7364.01A		TCGA.EY.A4KR.01A
	TCGA.UF.A7JD.01A		TCGA.AJ.A2QO.01A
	TCGA.CV.7255.11A		TCGA.EY.A2OP.01A
	TCGA.UF.A71A.06A		TCGA.SL.A6J9.01A
	TCGA.QK.A6IF.01A		TCGA.AJ.A3TW.01A
	TCGA.CV.A6JD.01A		TCGA.BG.A3PP.01A
	TCGA.CR.7382.01A		TCGA.5B.A90C.01A
	TCGA.KU.A66S.01A		TCGA.EO.A3AY.01A
	TCGA.CN.4741.01A		TCGA.DF.A2KN.01A
	TCGA.D6.A74Q.01A		TCGA.D1.A3JQ.01A
	TCGA.CR.7391.01A		TCGA.A5.A2K3.01A
	TCGA.CN.6010.01A		TCGA.2E.A9G8.01A
	TCGA.CV.7235.11A		TCGA.D1.A3DH.01A
	TCGA.CR.6488.01A		TCGA.EY.A1GL.01A
	TCGA.HD.8314.01A		TCGA.AJ.A3EM.01A
	TCGA.CN.5360.01A		TCGA.AJ.A5DV.01A
	TCGA.CV.6955.11A		TCGA.B5.A1MW.01A
	TCGA.CN.A497.01A		TCGA.A5.A3LO.01A
	TCGA.CR.7371.01A		TCGA.EO.A3KU.01A
	TCGA.CR.7376.01A		TCGA.EO.A22X.01A
	TCGA.T2.A6X0.01A		TCGA.B5.A3FD.01A
	TCGA.CV.7406.01A		TCGA.A5.A7WK.01A
	TCGA.P3.A5Q5.01A		TCGA.EO.A3AV.01A
	TCGA.QK.A652.01A		TCGA.AJ.A3BG.01A
	TCGA.CV.5978.01A		TCGA.BK.A13B.01A
	TCGA.BA.5153.01A		TCGA.EO.A1Y7.01A
	TCGA.BB.7871.01A		TCGA.A5.A2K5.01A
	TCGA.TN.A7HI.01A		TCGA.DF.A2KU.01A
	TCGA.CR.6472.01A		TCGA.DF.A2KZ.01A
	TCGA.CQ.A4CI.01A		TCGA.SJ.A6ZI.01A
	TCGA.CV.7429.01A		TCGA.B5.A3FA.01A
	TCGA.CV.7103.01A		TCGA.EO.A22U.01A
	TCGA.CV.7238.11A		TCGA.AJ.A3OJ.01A
	TCGA.P3.A6SW.01A		TCGA.EO.A3KW.01A
	TCGA.QK.AA3J.01A		TCGA.PG.A914.01A
	TCGA.CV.A45W.01A		TCGA.B5.A5OE.01A
	TCGA.HD.7754.01A		TCGA.AJ.A3BD.01A
	TCGA.CV.7254.01A		TCGA.D1.A2G0.01A
	TCGA.CV.5430.01A		TCGA.H5.A2HR.01A
	TCGA.CR.7374.01A		TCGA.AJ.A3BI.01A
	TCGA.CV.6433.01A		TCGA.A5.A2K2.01A
	TCGA.CV.7263.01A		TCGA.DF.A2KR.01A
	TCGA.CV.A6K0.01B		TCGA.A5.A2K7.01A
	TCGA.CV.5971.01A		TCGA.FI.A2EY.01A
	TCGA.CX.A4AQ.01A		TCGA.QS.A5YR.01A
	TCGA.CV.7178.11A
	TCGA.CQ.6221.01A
	TCGA.CV.6933.11A
	TCGA.CV.6938.11A
	TCGA.D6.A6EP.01A
	TCGA.D6.6824.01A
	TCGA.CN.6988.01A
	TCGA.QK.A8Z7.01A
	TCGA.BB.4225.01A
	TCGA.QK.A8ZA.01A
	TCGA.CV.A45Z.01A
	TCGA.DQ.7595.01A
	TCGA.CN.6992.01A
	TCGA.BA.A4IH.01A
	TCGA.IQ.7632.01A
	TCGA.CR.7372.01A
	TCGA.CR.5250.01A
	TCGA.UF.A719.01A
	TCGA.HD.A634.01A
	TCGA.CV.7261.01A
	TCGA.P3.A5QE.01A
	TCGA.CX.7086.01A
	TCGA.CQ.7072.01A
	TCGA.CV.6939.01A
	TCGA.CN.6019.01A
	TCGA.WA.A7H4.01A
	TCGA.CR.6482.01A
	TCGA.CV.7101.11A
	TCGA.CN.A6V6.01A
	TCGA.CR.6487.01A
	TCGA.CN.6023.01A
	TCGA.DQ.7589.01A
	TCGA.CV.6948.01A
	TCGA.D6.6827.01A
	TCGA.BA.4078.01A
	TCGA.QK.AA3K.01A
	TCGA.BB.4223.01A
	TCGA.DQ.7593.01A
	TCGA.CQ.6222.01A
	TCGA.F7.7848.01A
	TCGA.CV.6959.11A
	TCGA.CR.7370.01A
	TCGA.CN.A641.01A
	TCGA.CN.A63U.01A
	TCGA.D6.6515.01A
	TCGA.UF.A71A.01A
	TCGA.CN.4739.01A
	TCGA.CQ.A4C9.01A
	TCGA.CR.7393.01A
	TCGA.CQ.A4CH.01A
	TCGA.CR.7398.01A
	TCGA.CV.6934.11A
	TCGA.CN.6017.01A
	TCGA.CR.6480.01A
	TCGA.CN.6021.01A
	TCGA.CN.5358.01A
	TCGA.QK.A8Z8.01A
	TCGA.B0.5710.01A
	TCGA.CW.5591.01A
	TCGA.CZ.5451.01A
	TCGA.BP.4770.01A
	TCGA.B4.5832.01A
	TCGA.CZ.4864.01A
	TCGA.DV.5574.01A
	TCGA.B0.5110.01A
	TCGA.CZ.5988.01A
	TCGA.B0.5703.01A
	TCGA.CW.5584.01A
	TCGA.B0.4696.01A
	TCGA.A3.3373.01A
	TCGA.BP.5198.01A
	TCGA.B8.5551.01A
	TCGA.B0.5094.01A
	TCGA.B4.5378.01A
	TCGA.AK.3431.01A
	TCGA.B8.5165.01A
	TCGA.B0.5108.01A
	TCGA.CW.6088.01A
	TCGA.B8.A54E.01A
	TCGA.B8.4622.01A
	TCGA.B0.4819.01A
	TCGA.53.7626.01A
	TCGA.55.A494.01A
	TCGA.55.A48X.01A
	TCGA.97.8171.01A
	TCGA.55.7574.01A
	TCGA.97.7552.01A
	TCGA.55.7724.01A
	TCGA.NJ.A55A.01A
	TCGA.95.7948.01A
	TCGA.50.5933.11A
	TCGA.97.A4M3.01A
	TCGA.69.7764.01A
	TCGA.86.A4P7.01A
	TCGA.49.6745.01A
	TCGA.75.7025.01A
	TCGA.99.7458.01A
	TCGA.50.8457.01A
	TCGA.55.8507.01A
	TCGA.44.2655.11A
	TCGA.50.7109.01A
	TCGA.62.A470.01A
	TCGA.78.7143.01A
	TCGA.49.4487.01A
	TCGA.93.A4JN.01A
	TCGA.55.6978.01A
	TCGA.55.8092.01A
	TCGA.86.8281.01A
	TCGA.78.7152.01A
	TCGA.55.8097.01A
	TCGA.MN.A4N5.01A
	TCGA.55.8621.01A
	TCGA.78.8655.01A
	TCGA.MP.A4TD.01A
	TCGA.44.5643.01A
	TCGA.44.5645.11A
	TCGA.67.4679.01B
	TCGA.J2.8192.01A
	TCGA.78.7161.01A
	TCGA.78.7540.01A
	TCGA.99.8025.01A
	TCGA.44.6145.11A
	TCGA.44.6148.01A
	TCGA.62.8399.01A
	TCGA.44.6776.01A
	TCGA.97.7546.01A
	TCGA.86.7954.01A
	TCGA.44.6778.11A
	TCGA.64.5779.01A
	TCGA.44.A479.01A
	TCGA.97.8174.01A
	TCGA.97.8179.01A
	TCGA.50.5066.02A
	TCGA.86.8358.01A
	TCGA.75.5146.01A
	TCGA.05.4417.01A
	TCGA.55.7727.01A
	TCGA.86.7714.01A
	TCGA.50.5931.11A
	TCGA.50.5936.11A
	TCGA.97.A4M1.01A
	TCGA.49.6745.11A
	TCGA.75.6207.01A
	TCGA.53.A4EZ.01A
	TCGA.91.6828.01A
	TCGA.62.A46R.01A
	TCGA.86.8073.01A
	TCGA.69.7973.01A
	TCGA.55.6971.01A
	TCGA.75.6211.01A
	TCGA.69.7978.01A
	TCGA.93.A4JQ.01A
	TCGA.44.2662.11A
	TCGA.55.8615.01A
	TCGA.44.2665.01A
	TCGA.93.7348.01A
	TCGA.MP.A4T8.01A
	TCGA.55.6985.01A
	TCGA.50.5055.01A
	TCGA.55.7227.01A
	TCGA.78.7539.01A
	TCGA.55.7283.01A
	TCGA.78.8662.01A
	TCGA.44.6146.01A
	TCGA.38.4632.11A
	TCGA.99.8028.01A
	TCGA.44.6774.01A
	TCGA.44.6148.11A
	TCGA.73.7498.01A
	TCGA.55.8207.01A
	TCGA.91.8497.01A
	TCGA.55.7913.01B
	TCGA.95.A4VP.01A
	TCGA.83.5908.01A
	TCGA.97.8172.01A
	TCGA.99.8032.01A
	TCGA.05.4410.01A
	TCGA.97.7553.01A
	TCGA.55.7725.01A
	TCGA.NJ.A4YI.01A
	TCGA.97.7937.01A
	TCGA.50.5932.01A
	TCGA.50.5939.11A
	TCGA.55.A4DG.01A
	TCGA.69.8453.01A
	TCGA.44.7662.01A
	TCGA.69.7765.01A
	TCGA.86.A4P8.01A
	TCGA.05.4424.01A
	TCGA.86.6851.01A
	TCGA.97.A4LX.01A
	TCGA.97.7941.01A
	TCGA.75.6205.01A
	TCGA.73.4676.11A
	TCGA.50.5946.01A
	TCGA.62.A46P.01A
	TCGA.05.4384.01A
	TCGA.62.A46U.01A
	TCGA.75.7030.01A
	TCGA.86.8076.01A
	TCGA.55.8089.01A
	TCGA.05.4433.01A
	TCGA.55.8512.01A
	TCGA.93.A4JO.01A
	TCGA.75.6214.01A
	TCGA.44.2665.11A
	TCGA.50.5049.01A
	TCGA.L9.A443.01A
	TCGA.55.6979.01A
	TCGA.91.6830.01A
	TCGA.50.5946.02A
	TCGA.91.6835.01A
	TCGA.78.7153.01A
	TCGA.69.7980.01A
	TCGA.78.7158.01A
	TCGA.78.7633.01A
	TCGA.55.6983.01A
	TCGA.78.7537.01A
	TCGA.53.7813.01A
	TCGA.MP.A4TJ.01A
	TCGA.55.7907.01A
	TCGA.91.6849.01A
	TCGA.78.7162.01A
	TCGA.78.7167.01A
	TCGA.62.8395.01A
	TCGA.L4.A4E6.01A
	TCGA.50.6592.01A
	TCGA.44.6146.11A
	TCGA.50.6597.01A
	TCGA.97.7547.01A
	TCGA.55.7815.01A
	TCGA.78.7220.01A
	TCGA.55.7573.01A
	TCGA.86.8056.01A
	TCGA.86.6562.01A
	TCGA.86.8359.01A
	TCGA.50.5930.01A
	TCGA.55.7728.01A
	TCGA.95.7947.01A
	TCGA.50.5932.11A
	TCGA.50.5935.01A
	TCGA.NJ.A55O.01A
	TCGA.69.8254.01A
	TCGA.97.A4M2.01A
	TCGA.69.7763.01A
	TCGA.05.5425.01A
	TCGA.97.A4M7.01A
	TCGA.05.4427.01A
	TCGA.75.6203.01A
	TCGA.55.6968.01A
	TCGA.50.5944.01A
	TCGA.J2.A4AG.01A
	TCGA.91.6829.01A
	TCGA.62.A46S.01A
	TCGA.55.8087.01A
	TCGA.55.6972.01A
	TCGA.55.6642.01A
	TCGA.50.6673.01A
	TCGA.55.8616.01A
	TCGA.44.2666.01A
	TCGA.44.2668.11A
	TCGA.MP.A4T4.01A
	TCGA.86.8280.01A
	TCGA.MP.A4T9.01A
	TCGA.05.4396.01A
	TCGA.MN.A4N4.01A
	TCGA.78.7156.01A
	TCGA.49.6767.01A
	TCGA.75.5122.01A
	TCGA.MP.A4TC.01A
	TCGA.95.8039.01A
	TCGA.86.8669.01A
	TCGA.MP.A4TH.01A
	TCGA.71.6725.01A
	TCGA.91.6847.01A
	TCGA.38.7271.01A
	TCGA.78.7160.01A
	TCGA.55.7284.01B
	TCGA.44.6144.11A
	TCGA.44.6147.01A
	TCGA.44.6775.01A
	TCGA.38.A44F.01A
	TCGA.55.8208.01A
	TCGA.55.7914.01A
	TCGA.64.5778.01A
	TCGA.86.A456.01A
	TCGA.44.8120.01A
	TCGA.86.8054.01A
	TCGA.55.7576.01A
	TCGA.44.A47B.01A
	TCGA.44.7659.01A
	TCGA.44.A47G.01A
	TCGA.86.7713.01A
	TCGA.55.7726.01A
	TCGA.50.5930.11A
	TCGA.97.7938.01A
	TCGA.50.5935.11A
	TCGA.69.7761.01A
	TCGA.97.A4M0.01A
	TCGA.49.6742.01A
	TCGA.05.5423.01A
	TCGA.95.7043.01A
	TCGA.97.A4M5.01A
	TCGA.75.7027.01A
	TCGA.91.7771.01A
	TCGA.75.6206.01A
	TCGA.50.8459.01A
	TCGA.50.5942.01A
	TCGA.J2.A4AE.01A
	TCGA.62.A472.01A
	TCGA.55.6970.01A
	TCGA.86.8279.01A
	TCGA.93.A4JP.01A
	TCGA.55.8513.01A
	TCGA.78.8648.01A
	TCGA.55.8614.01A
	TCGA.62.8402.01A
	TCGA.93.7347.01A
	TCGA.55.8619.01A
	TCGA.L9.A444.01A
	TCGA.44.3918.01A
	TCGA.44.A4SS.01A
	TCGA.78.7154.01A
	TCGA.91.A4BC.01A
	TCGA.97.8552.01A
	TCGA.78.7159.01A
	TCGA.44.5645.01A
	TCGA.MP.A5C7.01A
	TCGA.91.6840.01A
	TCGA.MP.A4TK.01A
	TCGA.J2.8194.01A
	TCGA.86.8671.01A
	TCGA.44.6147.11A
	TCGA.55.8206.01A
	TCGA.05.4405.01A
	TCGA.91.8496.01A
	TCGA.86.A4D0.01A
	TCGA.44.6778.01A
	TCGA.60.2704.01A
	TCGA.60.2709.01A
	TCGA.37.A5EL.01A
	TCGA.22.5472.01A
	TCGA.NC.A5HE.01A
	TCGA.34.5234.01A
	TCGA.22.5477.01A
	TCGA.34.7107.01A
	TCGA.NC.A5HJ.01A
	TCGA.34.5239.01A
	TCGA.52.7812.01A
	TCGA.56.8623.01A
	TCGA.56.8628.01A
	TCGA.90.A59Q.01A
	TCGA.56.8201.01A
	TCGA.85.6561.01A
	TCGA.56.A4BW.01A
	TCGA.77.8150.01A
	TCGA.85.A510.01A
	TCGA.58.8388.01A
	TCGA.46.6026.01A
	TCGA.56.7579.01A
	TCGA.77.6843.01A
	TCGA.77.7141.01A
	TCGA.63.A5MP.01A
	TCGA.98.A53D.01A
	TCGA.NK.A7XE.01A
	TCGA.58.A46M.01A
	TCGA.51.6867.01A
	TCGA.98.A53I.01A
	TCGA.56.8083.01A
	TCGA.34.5232.01A
	TCGA.18.4721.01A
	TCGA.22.5472.11A
	TCGA.63.7023.01A
	TCGA.85.7697.01A
	TCGA.NC.A5HR.01A
	TCGA.98.8023.01A
	TCGA.43.6771.11A
	TCGA.43.8115.01A
	TCGA.85.8049.01A
	TCGA.22.5489.01A
	TCGA.52.7622.01A
	TCGA.39.5022.01A
	TCGA.85.8580.01A
	TCGA.39.5027.01A
	TCGA.77.A5G3.01A
	TCGA.43.7658.01A
	TCGA.LA.A7SW.01A
	TCGA.90.7766.01A
	TCGA.85.A50M.01A
	TCGA.85.A513.01A
	TCGA.94.8491.01A
	TCGA.77.7465.01A
	TCGA.98.7454.01A
	TCGA.56.7823.01B
	TCGA.58.8390.01A
	TCGA.39.5040.01A
	TCGA.63.A5MS.01A
	TCGA.98.A53B.01A
	TCGA.52.7809.01A
	TCGA.85.8287.01A
	TCGA.34.8456.01A
	TCGA.43.3394.11A
	TCGA.56.A4ZJ.01A
	TCGA.NC.A5HK.01A
	TCGA.NC.A5HP.01A
	TCGA.70.6722.01A
	TCGA.33.AASI.01A
	TCGA.77.8133.01A
	TCGA.39.5016.01A
	TCGA.56.8624.01A
	TCGA.22.5489.11A
	TCGA.43.8118.01A
	TCGA.85.A5B5.01A
	TCGA.43.A475.01A
	TCGA.96.8170.01A
	TCGA.22.5491.01A
	TCGA.43.7656.01A
	TCGA.77.A5FZ.01A
	TCGA.56.A4BX.01A
	TCGA.85.A511.01A
	TCGA.90.A4ED.01A
	TCGA.77.7335.01A
	TCGA.60.2697.01A
	TCGA.34.5929.01A
	TCGA.63.A5MB.01A
	TCGA.63.A5ML.01A
	TCGA.77.7142.01A
	TCGA.XC.AA0X.01A
	TCGA.56.A5DR.01A
	TCGA.22.5471.01A
	TCGA.22.5478.11A
	TCGA.22.5480.01A
	TCGA.96.A4JL.01A
	TCGA.22.5482.11A
	TCGA.85.A4CL.01A
	TCGA.96.8169.01A
	TCGA.96.7545.01A
	TCGA.77.8140.01A
	TCGA.22.5491.11A
	TCGA.39.5028.01A
	TCGA.85.8352.01A
	TCGA.85.6560.01A
	TCGA.68.7757.01B
	TCGA.68.A59J.01A
	TCGA.39.5037.01A
	TCGA.O2.A52S.01A
	TCGA.63.A5MJ.01A
	TCGA.85.8072.01A
	TCGA.63.A5MT.01A
	TCGA.98.A53C.01A
	TCGA.58.A46L.01A
	TCGA.98.A53H.01A
	TCGA.56.8082.01A
	TCGA.37.A5EN.01A
	TCGA.34.5231.01A
	TCGA.22.5471.11A
	TCGA.22.5474.01A
	TCGA.85.7696.01A
	TCGA.56.6546.01A
	TCGA.22.5479.01A
	TCGA.NC.A5HL.01A
	TCGA.34.5240.01A
	TCGA.98.8022.01A
	TCGA.22.5483.01A
	TCGA.56.7223.01A
	TCGA.85.6175.01A
	TCGA.43.6773.01A
	TCGA.77.8139.01A
	TCGA.85.8048.01A
	TCGA.56.8625.01A
	TCGA.43.A56V.01A
	TCGA.22.5492.01A
	TCGA.85.8584.01A
	TCGA.85.8355.01A
	TCGA.33.4566.01A
	TCGA.43.5668.01A
	TCGA.77.A5G7.01B
	TCGA.94.7943.01A
	TCGA.39.5030.01A
	TCGA.77.A5GF.01A
	TCGA.39.5035.01A
	TCGA.94.8490.01A
	TCGA.85.A512.01A
	TCGA.90.A4EE.01A
	TCGA.77.7139.01A
	TCGA.63.A5M9.01A
	TCGA.85.A4PA.01A
	TCGA.J1.A4AH.01A
	TCGA.56.7730.01A
	TCGA.92.8065.01A
	TCGA.92.7340.01A
	TCGA.56.8307.01A
	TCGA.63.A5MW.01A
	TCGA.56.A5DS.01A
	TCGA.FL.A1YG.11A
	TCGA.B5.A3F9.01A
	TCGA.EY.A1GP.01A
	TCGA.FL.A1YL.11A
	TCGA.FL.A1YQ.11A
	TCGA.FL.A1YV.11A
	TCGA.FL.A3WE.11A
	TCGA.BK.A4ZD.01A
	TCGA.AX.A3GB.01A
	TCGA.DI.A2QY.01A
	TCGA.DI.A1C3.01A
	TCGA.AP.A5FX.01A
	TCGA.AX.A0IZ.11A
	TCGA.FL.A1YI.11A
	TCGA.B5.A1MS.01B
	TCGA.BG.A3EW.11A
	TCGA.FL.A1YN.11A
	TCGA.KP.A3W3.01A
	TCGA.BG.A3PP.11A
	TCGA.BG.A2AD.11A
	TCGA.A5.AB3J.01A
	TCGA.FL.A1YF.11A
	TCGA.AJ.A3OK.01A
	TCGA.FL.A1YU.11A
	TCGA.AX.A2HD.11A
	TCGA.BK.A56F.01A
	TCGA.FL.A1YH.11A
	TCGA.E6.A8L9.01A
	TCGA.B5.A5OC.01A
	TCGA.AJ.A3NC.11A
	TCGA.AJ.A3NF.01A
	TCGA.AJ.A8CW.01A
	TCGA.AJ.A3NH.11A
	TCGA.EY.A2OO.01A
	TCGA.AX.A2HC.11A
	TCGA.FL.A1YT.11A
	TCGA.BS.A0V7.01A
	TCGA.AJ.A8CT.01A
	TCGA.AJ.A3NE.11A
	TCGA.KP.A3W4.01A
	TCGA.EO.A3AS.01A
	TCGA.BK.A4ZD.11A
	TCGA.D1.A3JP.01A
	TCGA.DI.A2QY.11A
	TCGA.D1.A3DG.01A
